# Poorly differentiated XX/XY sex chromosomes are widely shared across skink radiation

**DOI:** 10.1101/2020.08.29.273524

**Authors:** Alexander Kostmann, Lukáš Kratochvíl, Michail Rovatsos

## Abstract

Differentiated sex chromosomes are believed to be evolutionarily stable, and their emergence was suggested to lead to a remarkable increase in the diversification rate and in disparity in such groups as birds, mammals and snakes. On the other hand, poorly differentiated sex chromosomes are considered to be prone to turnovers. With around 1.700 currently known species forming *c*. 15% of reptile species diversity, skinks (family Scincidae) are a very diverse group of squamates known for their large ecological and morphological variability. Skinks generally have poorly differentiated and cytogenetically hardly distinguishable sex chromosomes and their sex determination was suggested to be highly variable. Here, we determined X-linked genes in the common sandfish (*Scincus scincus*) and demonstrate that skinks have shared the same homologous XX/XY sex chromosomes across their wide phylogenetic spectrum for at least 85 million years, approaching the age of the highly differentiated ZZ/ZW sex chromosomes of birds and advanced snakes. Skinks thus demonstrate that even poorly differentiated sex chromosomes can be evolutionarily stable and that large diversity can emerge even in groups with poorly differentiated sex chromosomes. The conservation of sex chromosomes across skinks allows us to introduce the first molecular sexing method widely applicable in this group.
