## Supplemental Table S1 for "Poorly differentiated XX/XY sex chromosomes are widely shared across skink radiation"

### Sheet: Sheet1
	Family	Species	No of specimens
			♂	♀
	Cordylidae	Platysaurus intermedius	1	1
	Gerrhosauridae	Tracheloptychus petersi	1	1
		Zonosaurus madagascariensis	1	1
	Scincidae	Chalcides viridanus	1	1
		Corucia zebrata	1	1
		Cyclodomorphus gerrardii	1	1
		Dasia olivacea	1	1
		Emoia nigra	1	1
		Eutropis multifasctata	1	1
		Scincopus fasciatus	1	1
		Scincus scincus	1	1
		Tiliqua gigas	1	1
		Tiliqua nigrolutea	1	1
		Trachylepis brevicollis	1	1
		Tribolonotus gracilis	1	1
		Tropidophorus baconi	1	1
	Xantusiidae	Lepidophyma smithii	1	1
