## Supplemental Table S3 for "Poorly differentiated XX/XY sex chromosomes are widely shared across skink radiation"

### Sheet: Sheet1
			Anolis carolinensis			Gallus gallus				Podarcis muralis							Xantusiidae	Cordylidae	Gerrhosauridae		Scincidae
position in Scincus scincus	gene symbol (Podarcis muralis)	gene name	chromosome	start	end	scafold	chromosome	start	end	scafold	chromosome	start	end	primer name	Forward primer	Reverse primer	Lepidophyma smithii	Platysaurus intermedius	Zonosaurus madagascariensis	Tracheloptychus petersi	Chalcides viridanus	Scincus scincus	Scincopus fasciatus	Tropidophorus bacconi	Emoia nigra	Tribolonotus gracilis	Corucia zebrata	Cyclodomorphus gerrardii	Tiliqua nigrolutea	Tiliqua gigas	Eutropis multifasciata	Trachylepis brevicollis	Dasia olivacea
autosomal	mecom	MDS1 and EVI1 complex locus	3	8044217	8598547	NC_006096.5	9	20117696	20437859	NC_041316.1	5	83930368	84393040	mecom_5	AGGAGATTTTGTGAGGGCAAGA	GCTGTTGGAAAGGTAAGACCAG	0.93	1	1	1	0.88	1	1	1.02	1.26	0.89	1	1	1.03	1.17	1	1	0.93
autosomal	eef1a1	eukaryotic translation elongation factor 1 alpha 1	NW_003338888.1	110625	116736	NC_006090.5	3	81503086	81507673	NC_041314.1	3	38283670	38288288	ef1a_2	TGTGCTGTCCTTATTGTTGCTG	ATGTGCTAACTTCTTTGACGATTTC	1	1	1.45	1.25	1	0.91	1	1	1	1	0.85	x	1	1	1.12	1.18	1
autosomal	adarb2	adenosine deaminase RNA specific B2	6	8200359	8579874	NC_006089.5	2	10524695	10822457	NC_041323.1	12	15476651	15848422	adarb2_1	CTGCTGGGAATGCGACTGG	GCCTTTCGGAGACTGTGGAG	0.91	x	0.83	1.22	0.85	0.85	0.99	0.95	1.23	0.95	0.91	0.96	1.05	1.08	0.96	0.92	1.1
X-linked	calu	calumenin	NW_003339375.1	129577	152270	NC_006088.5	1	813661	830347	NC_041321.1	10	70903731	70956864	calu_1b	GGACGGGTTTGTAACTGCTGA	CGTAGCCGAAGGTGGCATT	0.78	1.16	0.91	1.02	0.42	0.54	0.31	0.43	0.55	x	0.4	0.43	0.45	0.57	0.59	0.53	0.49
X-linked	copg2	COPI coat complex subunit gamma 2	NW_003339275.1	241365	276204	NC_006088.5	1	1619584	1638596	NC_041321.1	10	69923827	69961241	copg2_1	AGAACCCAGAGAGCAAGGAGT	ACCCTGTTGAAAATGAAGCGAATG	x	0.99	0.88	x	0.98	0.47	0.44	1.09	0.54	x	0.53	0.5	0.47	0.59	0.5	0.52	0.49
X-linked	flnc	filamin C	NW_003339831.1	13445	57708	NC_006088.5	1	754160	764124	NC_041321.1	10	71056899	71175546	flnc_3b	CTCAGGTGGTTTTGGTGACAAG	CAGCCTCGCACAGGGG	x	x	x	x	1.18	0.46	0.38	0.56	x	x	x	1.1	x	x	x	x	0.56
X-linked	fscn3	fascin actin-bundling protein 3	x	x	x	x	x	x	x	NC_041321.1	10	74360792	74374180	fscn3_1	CTGAATCGGGTCTGGGTGGA	ATGTGGAAGGCTGTCTCTGCT	x	x	x	x	0.53	x	x	0.38	x	0.63	x	0.25	x	1.21	0.51	x	x
X-linked	LOC114604841	x	x	x	x	x	x	x	x	NC_041321.1	10	71444498	71521757	LOC114604841_2b	CTTTGCGGGATGAGAAGATGGA	GCCTGGGAGAGGTTAGCACTT	x	x	x	x	0.46	0.5	0.42	0.71	0.58	x	0.5	x	0.53	x	x	x	0.53
X-linked	LOC114604848	x	x	x	x	x	x	x	x	NC_041321.1	10	72888828	72906018	LOC114604848_3b	AACTGAGCGTTTTTGGCTTGTT	TGTGGTCGTGGTTGTGGTTG	x	x	x	x	x	0.51	x	x	x	x	x	x	x	x	0.69	x	x
X-linked	LOC114606012	x	x	x	x	x	x	x	x	NC_041321.1	10	73757828	73767477	LOC114606012_1b	GTCGCTTACCTGTTTTGTTTGTCTT	GACTCCTGGCTTGTGTGGTCT	0.92	x	x	0.9	0.57	0.53	0.41	x	x	x	0.38	0.23	x	0.34	x	x	0.56
X-linked	smkr1	small lysine rich protein 1	NW_003339200.1	263419	264141	NC_006088.5	1	1414432	1417947	NC_041321.1	10	70518662	70524377	smkr1_1	CAAGGGCAAGAGTAAGGGCA	AGCAGCATTGTGAGCGATGT	x	x	0.92	x	0.56	0.5	0.51	x	0.53	x	1.11	x	x	x	x	0.59	x
X-linked	smo	smoothened, frizzled class receptor	NW_003339200.1	21894	52862	NC_006088.5	1	1339489	1348014	NC_041321.1	10	70707281	70741177	smo_1	ACCAATCCCTGACTGCGAGA	AGATGAGGAGCGTGGCTTTG	x	x	0.82	x	0.51	0.5	0.42	x	0.56	x	0.38	0.38	x	x	x	x	x
X-linked	tymp	thymidine phosphorylase	NW_003339229.1	145045	169430	x	x	x	x	NC_041321.1	10	71942000	71953944	tymp_1b	ACATCCGACACCCACTTCTATG	CTTTTCGCCATCCCGTTTCTT	x	x	x	x	x	0.52	0.45	x	x	x	x	x	x	x	x	0.55	x
																Average autosomal:	0.92	1	1.14	1.235	0.865	0.88	0.995	0.985	1.245	0.92	0.88	0.96	1.04	1.125	1.04	1.05	1.015
																	0.01	x	0.31	0.015	0.015	0.03	0.005	0.035	0.015	0.03	0.03	x	0.01	0.045	0.08	0.13	0.085
																Average SCSC X-specific genes with (pseudo)autosomal position:	0.85	1.075	0.8825	0.96	1.08	x	x	1.09	x	x	1.11	1.1	x	1.21	x	x	x
																	0.07	0.085	0.0225	0.06	0.1	x	x	x	x	x	x	x	x	x	x	x	x
																Average SCSC X-specific genes with X-specific position:	x	x	x	x	0.508333	0.503333	0.4175	0.52	0.552	0.63	0.438	0.358	0.483333	0.5	0.5725	0.5475	0.526
																	x	x	x	x	0.023863	0.00866025	0.0203321	0.0738241	0.00860233	x	0.032	0.0519038	0.024037	0.0802081	0.0440407	0.0154785	0.0156844
